# CATFISHR: integration of transcriptome and inferred CNV profiles for comprehensive malignant cell identification

**DOI:** 10.64898/2026.10.22.760906

**Authors:** Prachi Shukla, Maria Mannino, Myriam Hofer, Evelyn Lattmann, Veronika Haunerdinger, Patrick Turko, Mitchell P. Levesque

## Abstract

Malignant cell identification in single-cell RNA sequencing (scRNA-seq) remains challenging because transcriptomic cell typing, somatic variant detection and inferred copy-number approaches each have modality-specific limitations. Rare or ambiguous malignant populations are especially vulnerable to misclassification or exclusion, despite their relevance to treatment resistance, minimal residual disease, and metastasis. We developed CATFISHR, a semi-automated workflow that integrates RNA-expression similarity, inferred copy-number variation (CNV) profiles, and consensus cell typing to classify malignant cells relative to high-confidence references. CATFISHR was evaluated across eight cohorts, including seven scRNA-seq datasets spanning multiple carcinomas and melanoma subtypes, and one 10x Visium spatial transcriptomics sample. Compared with available benchmarks or ground truths, CATFISHR achieved balanced accuracy > 0.85 in six of eight cohorts and F1 score > 0.80 in six of eight cohorts. Cells uniquely identified by CATFISHR as malignant (“Hidden” cells) were present in every dataset and were not consistently explained by standard quality-control metrics. In several cohorts, Hidden cells were transcriptionally closer to benchmark malignant than non-malignant compartments; in Visium data, sampled Hidden spots contained histologist-confirmed morphologically malignant cells. CATFISHR reduces missed malignant calls while preserving rare, transitional and benchmark-discordant populations for downstream investigation.

**GRAPHICAL ABSTRACT:** 
