## SupplementaryData1.xlsx for "CATFISHR: integration of transcriptome and inferred CNV profiles for comprehensive malignant cell identification"

### Sheet: Pancreas
tissueType	cellName	geneSymbolmore1	geneSymbolmore2	shortName
Tumor	Macro/Mono/DC	AIF1,CD64,CD14,CD68		Macro/Mono/DC
Tumor	T/NK cell	CD3D,CD3E,CD4,CD8		T/NK cell
Tumor	B/Plasma cell	MS4A1,CD79A,CD79B,CD52		B/Plasma cell
Tumor	Epithelial cell	AMBP,CFTR,MMP7,KRT19,KRT7,TSPAN8,SLPI,PRSS1,CTRB1,CTRB2,REG1B,CHGB,CHGA,INS,IAPP		Epithelial cell
Tumor	Fibroblast	RGS5,ACTA2,PDGFRB,ADIRF,LUM,DCN,COL1A1		Fibroblast
Tumor	Endothelial cell	CDH5,PLVAP,VWF,CLDN5		Endothelial cell

### Sheet: Thyroid
tissueType	cellName	geneSymbolmore1	geneSymbolmore2	shortName
Tumor	Macro/Mono/DC	LYZ,FCER1G,TYROBP		Macro/Mono/DC
Tumor	T/NK cell	CD3D,CD3E,IL7R,IL32,TRAC		T/NK cell
Tumor	B/Plasma cell	CD79A,CD79B,MS4A1,IGKC,CD74		B/Plasma cell
Tumor	Epithelial cell	TG,CLU,FN1,MGST1,S100A13		Epithelial cell
Tumor	Fibroblast	RGS5,IGFBP7,TAGLN,COL1A2,ACTA2		Fibroblast
Tumor	Endothelial cell	TIMP3,RAMP2,CLDN5,TFPI,MGP		Endothelial cell

### Sheet: Prostate
tissueType	cellName	geneSymbolmore1	geneSymbolmore2	shortName
Tumor	Macro/Mono/DC	CD14,CD68,AIF1,CSF1R		Macro/Mono/DC
Tumor	T/NK cell	CD2,CD3D,CD3E,CD3G		T/NK cell
Tumor	B/Plasma cell	CD79A,CD79B,CD19,MS4A1		B/Plasma cell
Tumor	Epithelial cell	EPCAM,KRT8,KRT5,CDH1		Epithelial cell
Tumor	Fibroblast	DCN,TNFAIP6,APOD,FBLN1,MYH11,GJA4,RGS5,MT1A		Fibroblast
Tumor	Endothelial cell	ENG,CLDN5,VWF,CDH5		Endothelial cell

### Sheet: UM
tissueType	cellName	geneSymbolmore1	geneSymbolmore2	shortName
Tumor	Melanoma cell	MLANA,MITF,DCT		Melanoma cell
Tumor	Endothelial cell	PECAM1,VWF		Endothelial cell
Tumor	T/NK cell	CD3D		T/NK cell
Tumor	B/Plasma cell	CD19,CD79A,MS4A1,IGHG1,MZB1,SDC1		B/Plasma cell
Tumor	Myeloid cell	S100A8,S100A9,S100A12,CD163,IL10,C1QA,C1QB,C1QC,CLEC9A,CD1C,CD1E,LILRA4,GZMB		Myeloid cell

### Sheet: CLL
tissueType	cellName	geneSymbolmore1	geneSymbolmore2	shortName
Tumor	B/Plasma cell	MS4A1,CD79A,CD79B,CD74,HLA-DRA,CD37,CD19,CD22,MZB1,XBP1,JCHAIN,SDC1,IGHG1,IGKC		B/Plasma cell
Tumor	Myeloid cell	LYZ,LST1,TYROBP,FCER1G,CTSS,LGALS3,S100A8,S100A9,MS4A7,FCGR3A,CST3,ITGAX,FCER1A,CD1C		Myeloid cell
Tumor	T/NK cell	TRAC,CD3D,CD3E,LTB,IL7R,NKG7,GNLY,PRF1,GZMB,GZMK,KLRD1		T/NK cell

### Sheet: Cutaneous_Melanoma
tissueType	cellName	geneSymbolmore1	geneSymbolmore2	shortName
Tumor	B cells	CD19,CD27,IgD,CD38,CD24,CD20,MS4A1,PTPRC,PAX5,CD79A,JCHAIN,SSR4,FKBP11,SEC11C,DERL3,PRDX4,IGLL5,CD79B,TCL1A,HLA-DQA1,HLA-DQB1,CD138,VPREB3		B cells
Tumor	CAFs	FAP,DCN,PDGFRB,THBS2,ACTA2,C3,FBN1,MMP2,TNSC1	PMEL,MLANA,MITF,SOX10,AXL,DCT,TYRP1,SLC45A2	CAFs
Tumor	Endothelial cells	PECAM1,CD34,KDR,CDH5,PROM1,PDPN,TEK,FLT1,VCAM1,PTPRC,VWF,ENG,MCAM,ICAM1,FLT4,SELE		Endothelial cells
Tumor	Granulocytes	CD203c,CD15,CD63,CD66b,CD123,CD33,CD117,CD45,Fc-epsilon RI-alpha,CD125,CD13,CD25,CD44,CD69,CD9,CCR3,CD116,CD193,CD24,CD43,CXCL8,FCGR3B,MNDA,SIGLEC8,AZU1,MPO,CTSG,LYZ		Granulocytes
Tumor	Macrophages	CD68,CD163,CD14,CD11b,CD206,CD80,CD86,CD16,CD64,CCL18,CD115,CD11c,CD32,HLA-DR,MRC1,MSR1,GCA,Pf4		Macrophages
Tumor	Melanoma AXL program	NGFR,SOX9,AXL,CD36,AQP1,L1CAM,PDGFRB,ANGPTL4,CDH13,FGF1		Melanoma AXL program
Tumor	Melanoma melanocytic	TYR,SLC45A2,MITF,PMEL,SLC24A5,MLANA,SOX10,TYRP1,PRAME		Melanoma melanocytic
Tumor	Myeloid dendritic cells	ITGAX,CD83,CD1C,NRP1,CLEC4C,CD86,IL3RA,CD80,CD1A,CD40,HLA-DQA1,CD11c,HLA-DR,HLA-DPB1,HLA-DPA1,CLEC10A,CST3,GPR31,ODF3L1,PRB2,CD207,ARSE,CLEC141,MRC,EBLN1,CRIP3		Myeloid dendritic cells
Tumor	Plasmacytoid dendritic cells	ITGAX,CD83,CD1C,NRP1,CLEC4C,CD86,IL3RA,CD80,CD1A,CD40,HLA-DQA1,CD11c,HLA-DR,HLA-DPB1,HLA-DPA1,CLEC10A,CST3,TPM2,LRRC26,ASIP,GPM6B,KRT5,NTM,SCT,SHD,KCNA5,SCARA5,EPHA2,MYMX		Plasmacytoid dendritic cells
Tumor	T cells	CD2,CD3D,CD3E,CD3G,CD3Z,CD45RA,CD62L,CD27,CD127,FOXP3,CCR7,CD45,CCR6,CD11b,CD30,CD6,CTLA4,IL2RA,GZMB,Trac,Ltb,Cd52,Trbc2,Shisa5,Lck,Thy1,Dapl1		T cells
